# The seagrass methylome memorizes heat stress and is associated with variation in stress performance among clonal shoots

**DOI:** 10.1101/787754

**Authors:** A Jueterbock, C Boström, James A Coyer, JL Olsen, M Kopp, AKS Dhanasiri, I Smolina, S Arnaud-Haond, Y Van de Peer, G Hoarau

**Affiliations:** Marine Molecular Ecology Group, Faculty of Biosciences and Aquaculture, Nord University, Universitetsalleen 11, 8026 Bodø, Norway; Environmental and Marine Biology, Åbo Akademi University, Artillerigatan 6 FI-20520 Åbo, Finland; Shoals Marine Laboratory, University of New Hampshire, Durham, NH 03824, USA; Ecological Genetics-Genomics Group, Groningen Institute of Evolutionary Life Sciences, University of Groningen, 9747 AG Groningen, The Netherlands; UMR MARBEC, Université de Montpellier, Ifremer, IRD, CNRS, Avenue Jean Monnet, CS 30171, 34203 Sète Cedex, France; Department of Plant Biotechnology and Bioinformatics, Ghent University and VIB Center for Plant Systems Biology, Technologiepark 71, 9052, Ghent, Belgium; Center for Microbial Ecology and Genomics, Department of Biochemistry, Genetics and Microbiology, University of Pretoria, Pretoria, South Africa

**Keywords:** DNA methylation, ecological epigenetics, clonality, heat stress, seagrass, *Zostera marina* (eelgrass), priming

## Abstract

Evolutionary theory predicts that clonal organisms are more susceptible to extinction than sexually reproducing organisms, due to low genetic variation and slow rates of evolution. In agreement, conservation management considers genetic variation as the ultimate measure of a population’s ability to survive over time. However, clonal plants are among the oldest living organisms on our planet. Here, we test the hypothesis that clonal seagrass meadows display epigenetic variation that complements genetic variation as a source of phenotypic variation. In a clonal meadow of the seagrass *Zostera marina* we characterized DNA methylation among 42 shoots. We also sequenced the whole genome of 10 shoots to correlate methylation patterns with photosynthetic performance under exposure to, and recovery from 27°C, while controlling for somatic mutations. Here, we show for the first time that clonal seagrass shoots display DNA methylation variation that is associated with variation in fitness-related traits: photosynthetic performance and heat stress resilience. The co-variation in DNA methylation and phenotype may be linked via gene expression because methylation patterns varied in functionally relevant genes involved in photosynthesis, and in the repair and prevention of heat-induced protein damage. A >five week epigenetic heat stress memory may heat-harden previously heat-exposed shoots. While genotypic diversity has been shown to enhance stress resilience in seagrass meadows, we suggest that epigenetic variation plays a similar role in meadows dominated by a single genotype. Consequently, conservation management of clonal plants should consider epigenetic variation as indicator of resilience and stability, and restoration efforts may benefit from stress-priming transplanted seeds or shoots.
