## Supplementary Table S1 for "The seagrass methylome memorizes heat stress and is associated with variation in stress performance among clonal shoots"

### Sheet: SeagrassSamples(1)
Sample Number	Meters in the Transect	ID in transect	ID in heat stress experiment
1	0
2	3	43
3	6
4	9	48
5	12
6	15	15
7	18
8	21	17
9	24	18
10	27
11	30	23
12	33
13	36	28	13.2
14	39
15	42	53	15.2
16	45
17	48	46	17.1
18	51
19	54	34
20	57
21	60	41
22	63	32
23	66
24	69	26
25	72
26	75	36
27	78		27.2
28	81	25
29	84
30	87	30
31	90	27
32	93
33	96
34	99
35	102
36	105	35
37	108	31
38	111
39	114	29
40	117
41	120	39
42	123
43	126	40
44	129
45	132	37
46	135
47	138	51
48	141
49	144	54
50	147
51	150	52
52	153
53	156	50
54	159
55	162	49
56	165
57	168	47	57.1
58	171
59	174	56	59.2
60	177
61	180	24
62	183
63	186	38	63.1
64	189
65	192	42
66	195
67	198	22
68	ca. 205	20
69	ca. 212	33
70	ca. 215
71	ca. 218	55
72	ca. 221	44
73	ca. 224
74	ca. 227	19
75	ca. 230
76	ca. 233	16
77	ca. 236	45	77.1, and 77.2
78	ca. 239
79	ca. 242	21	79.1
80	ca. 245
