## Supplementary Table S2 for "The seagrass methylome memorizes heat stress and is associated with variation in stress performance among clonal shoots"

### Sheet: Sheet1
Sample	N raw reads	N high-quality reads
77-2	32551216	32303672
63-1	36082125	35856973
59-2	28184760	27996622
13-2	44348853	43970582
27-2	34505449	34273492
17-1	25682556	25518730
79-1	29148275	28998713
57-1	34413356	34207139
77-1	32592335	32313334
15-2	36471464	36252121
