## Supplementary Table S3 for "The seagrass methylome memorizes heat stress and is associated with variation in stress performance among clonal shoots"

### Sheet: MappingOverview
Sample	Raw reads	Trimmed reads	Mapped reads	Uniquely mapped reads	Proportion mapped high-quality reads	Proportion uniquely mapped high-quality reads	Proportion of mapped reads that mapped uniquely
15	6532232	6292138	2506721	758411	39	12	30
16	6085924	5916800	1562047	519797	26	8	33
17	7604523	7368696	2203189	779109	29	10	35
18	8443524	8201443	2109261	757947	25	9	35
19	7106343	6907511	1711289	607172	24	8	35
20	8023198	7773697	2176191	779746	27	10	35
21	6932510	6740163	1725720	614122	25	9	35
22	7254566	6892629	2688468	925937	39	13	34
23	6555649	6244377	2280068	798139	36	12	35
24	5889184	5450765	2296432	780626	42	14	33
25	8105163	7590315	3318300	1106051	43	14	33
26	4092722	3807690	1566046	525135	41	13	33
27	8826691	8371583	3349322	1132004	40	13	33
28	10108313	9647023	3479446	1212824	36	12	34
29	11282980	10760027	3919723	1370210	36	12	34
30	8925062	8633032	2324217	832000	26	9	35
31	6985731	6748406	2715163	954545	40	14	35
32	5960686	5744004	1439098	496113	25	8	34
33	6835987	6589696	2582296	871656	39	13	33
34	3370833	3257902	827702	283452	25	8	34
35	6650166	6224533	2807558	901095	45	14	32
36	10339777	9785425	4374378	1510315	44	15	34
37	14818724	13576675	6493655	2101348	47	15	32
38	6789327	5734078	2752534	834366	48	14	30
39	5615877	5047953	2337855	755831	46	14	32
40	6475952	6235583	2589358	896072	41	14	34
41	761683	691222	238657	78236	34	11	32
42	238691	220459	72019	23565	32	10	32
43	75573	69751	35083	10287	50	14	29
44	708463	655480	252482	79215	38	12	31
45	7054002	6711931	3062298	1025801	45	15	33
46	274112	267738	53941	18873	20	7	34
47	5657396	5488938	1465225	519008	26	9	35
48	8459133	7899650	3481637	1167835	44	14	33
49	8174939	7925117	2761108	971608	34	12	35
50	8738220	8493828	3161119	1087702	37	12	34
51	8624696	8333923	2970028	1034434	35	12	34
52	10793377	10403032	6486605	1592867	62	15	24
53	4339032	4063675	1884796	609005	46	14	32
54	6152685	5832558	2602487	878890	44	15	33
55	4697804	4549405	1869254	637793	41	14	34
56	5687307	5514361	1773375	613501	32	11	34
22-2_control	7402468	7260017	1865230	631310	25	8	33
22-2_stress	9458311	9231830	2946765	1011056	31	10	34
28-2_control	8503827	8320245	2080124	715619	25	8	34
28-2_stress	9027329	8808738	2597825	905631	29	10	34
28-2_recovery	7928453	7749910	2204393	737733	28	9	33
58-2_control	7352906	7158187	2451403	835512	34	11	34
58-2_stress	9364507	9087394	3510430	1181332	38	12	33
58-2_recovery	11068833	10787907	4061356	1332312	37	12	32
64-2_control	9170964	8905812	3572696	1191591	40	13	33
64-2_stress	8076444	7755789	3340963	1102866	43	14	33
64-2_recovery	6683011	6393338	2895224	934651	45	14	32
40-1_control	8557052	8117893	3903080	1239934	48	15	31
40-1_stress	8711391	8461511	3150263	1059886	37	12	33
40-1_recovery	8525727	8302063	3158172	1057533	38	12	33
22-1_control	8254626	7955078	3386957	1120988	42	14	33
22-1_stress	7562128	7249791	3154686	1049587	43	14	33
22-1_recovery	6644017	6419841	2735323	894746	42	13	32
4-2_control	5968422	5721524	2560519	831080	44	14	32
4-2_stress	7145990	6969190	2770504	921684	39	13	33
4-2_recovery	10499851	10210974	3956306	1320303	38	12	33
58-1_control	6790568	6576419	2737431	903091	41	13	32
58-1_stress	7583164	7332777	2943178	981539	40	13	33
58-1_recovery	7560892	7336541	3046755	991241	41	13	32
46-2_control	6471484	6286899	2482049	815358	39	12	32
46-2_stress	8410510	8219096	2571337	876439	31	10	34
46-2_recovery	7407885	7243260	2818378	932933	38	12	33
52-2_control	7891033	7588620	3381394	1099907	44	14	32
52-2_stress	6055233	5728569	2725652	876479	47	15	32
52-2_recovery	9685315	9244274	4376801	1396021	47	15	31
17-1_control	8994710	8862515	1572930	513544	17	5	32
17-1_stress	7458667	7343632	1362237	446320	18	6	32
17-1_recovery	7292618	7176483	1437259	455032	20	6	31
77-2_control	10608252	10468563	2041260	653181	19	6	31
77-2_stress	11801621	11620337	2446643	803753	21	6	32
77-2_recovery	11753684	11533203	2800439	906651	24	7	32
79-1_control	9736171	9551015	3319128	1073424	34	11	32
79-1_stress	7412338	7279958	2292632	746046	31	10	32
79-1_recovery	7560531	7426911	2799660	875395	37	11	31
63-1_control	6749900	6637591	1712284	527802	25	7	30
63-1_stress	8720851	8558714	2888092	937150	33	10	32
63-1_recovery	13436124	13119997	5216758	1596133	39	12	30
57-1_control	8219042	8116260	1574351	485744	19	5	30
57-1_stress	8342927	8213761	1643678	521119	20	6	31
57-1_recovery	8152694	8025771	1388842	455602	17	5	32
59-2_control	7091992	6991234	1338075	422594	19	6	31
59-2_stress	6660833	6560043	1156772	376127	17	5	32
59-2_recovery	5773527	5679828	1071121	350013	18	6	32
77-1_control	5453927	5368299	1031371	344136	19	6	33
77-1_stress	4162654	4100560	773789	249378	18	6	32
77-1_recovery	15170235	14904898	3325032	1078288	22	7	32
13-2_control	8796764	8571761	3869482	1223405	45	14	31
13-2_stress	6080056	5930322	2632501	814940	44	13	30
15-2_control	6500947	6326688	2930784	867250	46	13	29
15-2_stress	5882533	5705539	2602884	790540	45	13	30
27-2_control	5868834	5670935	3167448	899865	55	15	28
27-2_stress	4758931	4485986	2247423	649867	50	14	28
Averages	7431148	7176709	2534023	831268	35	11	32
Maximum	15170235	14904898	6493655	2101348	62	15	35
Minimum	75573	69751	35083	10287	17	5	24
