## Supplementary Table S4 for "The seagrass methylome memorizes heat stress and is associated with variation in stress performance among clonal shoots"

### Sheet: 201906LevelOfVariationCoverageAbove1
Sequence context	Sample ID	All shared fragments in sequence context	Methylated fragments in this sample	Minimum number of regions that were methylated in this but not in another sample	Mean number of regions that were methylated in this but not in another sample	Maximum number of regions that were methylated in this but not in another sample
All	15	144420	51316	29856	38376	50224
All	16	144420	41752	25611	32118.4	48741
All	17	144420	52357	27194	32832	51267		intergenic comparisons
All	18	144420	51741	27160	32761.2	50657
All	19	144420	44911	25571	31559	48887
All	20	144420	51198	26940	32712.2	50212
All	21	144420	43926	24975	31614.6	50552
All	22	144420	57181	28727	34060.4	56083
All	23	144420	53375	28108	33188.1	52295
All	24	144420	51573	27702	32782.9	50485
All	25	144420	61920	30027	35687.8	60806
All	26	144420	40813	24438	31547	50523
All	27	144420	62004	30453	35807.6	60890
All	28	144420	64613	30920	36894.2	63509
All	29	144420	69407	31909	39006.4	68279
All	30	144420	54115	28109	33250.6	53007
All	31	144420	56078	28647	33897.4	54968
All	32	144420	38493	23442	31661.4	51453
All	33	144420	52495	27758	32717.8	51393
All	34	144420	26609	20243	33579.7	58668
All	35	144420	53374	28617	33572.6	52268
All	36	144420	72723	32923	41037.1	71603
All	37	144420	83001	35488	47386.6	81853
All	38	144420	51217	28560	34097.1	50139
All	39	144420	49845	27996	33236.1	50859
All	40	144420	55974	29157	34111.4	54870
All	41	144420	9499	8192	41780.7	73800
All	42	144420	2917	2909	46530.5	80140
All	43	144420	1178	2424	48017.5	81853
All	44	144420	9950	8687	41520.5	73409
All	45	144420	61881	30752	36133.8	60767
All	46	144420	2308	2424	47033.4	80745
All	47	144420	40952	24601	31655.8	50330
All	48	144420	62970	30625	36339.7	61864
All	49	144420	58058	29067	34250.7	56954
All	50	144420	60614	29580	35123.1	59502
All	51	144420	61121	30041	35607.4	60005
All	52	144420	67536	34212	51143.7	66456
All	53	144420	45543	26092	32014.7	47791
All	54	144420	55912	29089	33821	54812
All	55	144420	46620	26416	31967.4	48590
All	56	144420	45185	26001	32048.5	49307
CG	15	84640	31104	18227	23223.5	30553
CG	16	84640	26097	15737	19498.5	28281
CG	17	84640	32820	16734	20011.2	32263
CG	18	84640	32117	16567	19856.5	31564
CG	19	84640	28016	15658	19151.8	27793
CG	20	84640	31864	16346	19839.8	31305
CG	21	84640	27264	15121	19086.8	28681
CG	22	84640	35302	17364	20639.8	34741
CG	23	84640	32869	17025	20036.5	32318
CG	24	84640	31413	16685	19747.1	30848
CG	25	84640	38143	17962	21602.6	37570
CG	26	84640	24948	14713	19067	28611
CG	27	84640	38136	18281	21678.2	37563
CG	28	84640	39475	18454	22169.1	38912
CG	29	84640	42848	19035	23715	42271
CG	30	84640	33683	17057	20204	33108
CG	31	84640	34348	17218	20416.3	33779
CG	32	84640	23347	14178	19144.5	29325
CG	33	84640	31980	16692	19711.3	31415
CG	34	84640	16059	12293	20502.8	34871
CG	35	84640	31808	17114	20039.2	31241
CG	36	84640	44198	19558	24558.8	43621
CG	37	84640	49566	20656	27807.6	48977
CG	38	84640	30395	17096	20494	29838
CG	39	84640	29795	16666	19952.4	29238
CG	40	84640	34037	17509	20493.6	33476
CG	41	84640	5730	4983	25555.2	44028
CG	42	84640	1741	1734	28423.2	47847
CG	43	84640	603	1465	29404	48977
CG	44	84640	5676	4933	25585.2	44098
CG	45	84640	37504	18446	21666.9	36939
CG	46	84640	1436	1465	28687	48164
CG	47	84640	25504	14945	19146.7	28505
CG	48	84640	38174	18202	21733.8	37609
CG	49	84640	36054	17626	20861.4	35491
CG	50	84640	37717	17937	21432.6	37136
CG	51	84640	37267	17951	21409	36688
CG	52	84640	38115	19403	29280.8	37570
CG	53	84640	27484	15580	19289.5	27343
CG	54	84640	34022	17431	20331	33457
CG	55	84640	29008	16090	19407.8	28461
CG	56	84640	27935	15868	19427.2	28142
CHG	15	59780	20212	11629	15152.5	20111
CHG	16	59780	15655	9874	12619.9	20460
CHG	17	59780	19537	10460	12820.8	20348
CHG	18	59780	19624	10583	12904.7	21083
CHG	19	59780	16895	9874	12407.1	21094
CHG	20	59780	19334	10531	12872.4	21399
CHG	21	59780	16662	9854	12527.8	21871
CHG	22	59780	21879	11363	13420.6	21342
CHG	23	59780	20506	11083	13151.5	21351
CHG	24	59780	20160	11017	13035.9	21405
CHG	25	59780	23777	12034	14085.1	23236
CHG	26	59780	15865	9645	12480	21912
CHG	27	59780	23868	12163	14129.4	23327
CHG	28	59780	25138	12388	14725.1	24597
CHG	29	59780	26559	12737	15291.5	26008
CHG	30	59780	20432	10957	13046.6	21181
CHG	31	59780	21730	11429	13481.1	21467
CHG	32	59780	15146	9264	12516.9	22427
CHG	33	59780	20515	10994	13006.4	21254
CHG	34	59780	10550	7950	13076.9	23797
CHG	35	59780	21566	11503	13533.4	21533
CHG	36	59780	28525	13365	16478.2	27982
CHG	37	59780	33435	14832	19579	32876
CHG	38	59780	20822	11464	13603	21457
CHG	39	59780	20050	11297	13283.7	21913
CHG	40	59780	21937	11648	13617.8	21394
CHG	41	59780	3769	3209	16225.5	29772
CHG	42	59780	1176	1175	18107.3	32293
CHG	43	59780	575	959	18613.5	32876
CHG	44	59780	4274	3754	15935.3	29311
CHG	45	59780	24377	12306	14466.9	23828
CHG	46	59780	872	959	18346.5	32581
CHG	47	59780	15448	9410	12509.2	21825
CHG	48	59780	24796	12416	14606	24255
CHG	49	59780	22004	11361	13389.3	21463
CHG	50	59780	22897	11615	13690.5	22366
CHG	51	59780	23854	11970	14198.4	23317
CHG	52	59780	29421	14809	21862.8	28886
CHG	53	59780	18059	10475	12725.1	20448
CHG	54	59780	21890	11635	13490	21355
CHG	55	59780	17612	10234	12559.7	20771
CHG	56	59780	17250	10072	12621.2	21165
Genes.WithoutTEs.CG	15	13358	4960	2892	3727.4	4890
Genes.WithoutTEs.CG	16	13358	4223	2452	3076.47	4393
Genes.WithoutTEs.CG	17	13358	5403	2684	3211.68	5331
Genes.WithoutTEs.CG	18	13358	5295	2566	3165.07	5225
Genes.WithoutTEs.CG	19	13358	4545	2449	3015.78	4473
Genes.WithoutTEs.CG	20	13358	5161	2563	3135.28	5093
Genes.WithoutTEs.CG	21	13358	4416	2390	3006.8	4438
Genes.WithoutTEs.CG	22	13358	5697	2682	3275.93	5625
Genes.WithoutTEs.CG	23	13358	5422	2700	3232.65	5350
Genes.WithoutTEs.CG	24	13358	5058	2627	3153.8	4986
Genes.WithoutTEs.CG	25	13358	6202	2817	3468	6130
Genes.WithoutTEs.CG	26	13358	4051	2295	3044.68	4407
Genes.WithoutTEs.CG	27	13358	6083	2818	3432.56	6013
Genes.WithoutTEs.CG	28	13358	6437	2903	3551.03	6363
Genes.WithoutTEs.CG	29	13358	6962	2995	3825.5	6890
Genes.WithoutTEs.CG	30	13358	5459	2638	3200.38	5387
Genes.WithoutTEs.CG	31	13358	5503	2690	3246.28	5431
Genes.WithoutTEs.CG	32	13358	3746	2262	3052.4	4556
Genes.WithoutTEs.CG	33	13358	5127	2567	3113.12	5057
Genes.WithoutTEs.CG	34	13358	2602	1975	3232.25	5404
Genes.WithoutTEs.CG	35	13358	5011	2652	3169.32	4939
Genes.WithoutTEs.CG	36	13358	7032	3048	3890	6958
Genes.WithoutTEs.CG	37	13358	7790	3240	4335.5	7716
Genes.WithoutTEs.CG	38	13358	4663	2661	3215.38	4595
Genes.WithoutTEs.CG	39	13358	4696	2584	3137.75	4622
Genes.WithoutTEs.CG	40	13358	5492	2751	3243.25	5420
Genes.WithoutTEs.CG	41	13358	909	818	4097.73	6913
Genes.WithoutTEs.CG	42	13358	265	267	4562.93	7531
Genes.WithoutTEs.CG	43	13358	74	219	4723.45	7716
Genes.WithoutTEs.CG	44	13358	870	767	4128.55	6944
Genes.WithoutTEs.CG	45	13358	6018	2879	3447.2	5946
Genes.WithoutTEs.CG	46	13358	205	219	4620.98	7595
Genes.WithoutTEs.CG	47	13358	4128	2426	3064.25	4402
Genes.WithoutTEs.CG	48	13358	5970	2781	3379.6	5900
Genes.WithoutTEs.CG	49	13358	5793	2716	3297.82	5721
Genes.WithoutTEs.CG	50	13358	6007	2831	3409.78	5933
Genes.WithoutTEs.CG	51	13358	5920	2791	3359.6	5848
Genes.WithoutTEs.CG	52	13358	5554	2892	4524.25	5488
Genes.WithoutTEs.CG	53	13358	4352	2450	3061.3	4282
Genes.WithoutTEs.CG	54	13358	5430	2682	3212.3	5360
Genes.WithoutTEs.CG	55	13358	4685	2551	3098.72	4615
Genes.WithoutTEs.CG	56	13358	4477	2481	3065.78	4405
InterGenes.WithoutTEs.CG	15	36313	13299	7795	9942.4	13047
InterGenes.WithoutTEs.CG	16	36313	11054	6791	8365.08	12265
InterGenes.WithoutTEs.CG	17	36313	13863	7096	8510.1	13605
InterGenes.WithoutTEs.CG	18	36313	13504	7031	8461.27	13244
InterGenes.WithoutTEs.CG	19	36313	11881	6695	8213.2	12148
InterGenes.WithoutTEs.CG	20	36313	13556	6936	8485.17	13294
InterGenes.WithoutTEs.CG	21	36313	11560	6387	8155.48	12443
InterGenes.WithoutTEs.CG	22	36313	15092	7440	8842.38	14830
InterGenes.WithoutTEs.CG	23	36313	13871	7200	8512.45	13613
InterGenes.WithoutTEs.CG	24	36313	13414	7123	8443.12	13152
InterGenes.WithoutTEs.CG	25	36313	16276	7655	9200.23	16006
InterGenes.WithoutTEs.CG	26	36313	10637	6298	8164.75	12430
InterGenes.WithoutTEs.CG	27	36313	16334	7830	9321.73	16064
InterGenes.WithoutTEs.CG	28	36313	16760	7826	9447.08	16498
InterGenes.WithoutTEs.CG	29	36313	18208	8064	10090.1	17934
InterGenes.WithoutTEs.CG	30	36313	14289	7295	8635.55	14015
InterGenes.WithoutTEs.CG	31	36313	14743	7379	8763.35	14473
InterGenes.WithoutTEs.CG	32	36313	10001	6085	8177.25	12644
InterGenes.WithoutTEs.CG	33	36313	13634	7192	8440.52	13364
InterGenes.WithoutTEs.CG	34	36313	6880	5253	8778.52	15049
InterGenes.WithoutTEs.CG	35	36313	13645	7345	8589.4	13381
InterGenes.WithoutTEs.CG	36	36313	18887	8339	10478.8	18615
InterGenes.WithoutTEs.CG	37	36313	21367	8816	11998.8	21089
InterGenes.WithoutTEs.CG	38	36313	13148	7408	8824.27	12882
InterGenes.WithoutTEs.CG	39	36313	12884	7201	8607.23	12626
InterGenes.WithoutTEs.CG	40	36313	14558	7444	8743.12	14292
InterGenes.WithoutTEs.CG	41	36313	2449	2112	10919.5	18996
InterGenes.WithoutTEs.CG	42	36313	761	751	12125.6	20612
InterGenes.WithoutTEs.CG	43	36313	288	633	12541.1	21089
InterGenes.WithoutTEs.CG	44	36313	2479	2142	10897.8	18980
InterGenes.WithoutTEs.CG	45	36313	16042	7866	9275.62	15774
InterGenes.WithoutTEs.CG	46	36313	641	633	12231.9	20742
InterGenes.WithoutTEs.CG	47	36313	10878	6369	8185.93	12337
InterGenes.WithoutTEs.CG	48	36313	16396	7858	9354.62	16130
InterGenes.WithoutTEs.CG	49	36313	15389	7464	8922.7	15121
InterGenes.WithoutTEs.CG	50	36313	16159	7606	9163.4	15887
InterGenes.WithoutTEs.CG	51	36313	15966	7643	9175.98	15692
InterGenes.WithoutTEs.CG	52	36313	16747	8438	12662.9	16487
InterGenes.WithoutTEs.CG	53	36313	11692	6637	8232.92	11837
InterGenes.WithoutTEs.CG	54	36313	14565	7401	8693.7	14301
InterGenes.WithoutTEs.CG	55	36313	12243	6769	8252.05	12002
InterGenes.WithoutTEs.CG	56	36313	11971	6808	8341.9	12158
TEs.InGenes.CG	15	9180	3402	1941	2540.1	3356
TEs.InGenes.CG	16	9180	2896	1708	2090.15	2902
TEs.InGenes.CG	17	9180	3638	1873	2204.05	3588
TEs.InGenes.CG	18	9180	3595	1815	2187.07	3549
TEs.InGenes.CG	19	9180	3051	1656	2076.43	3003
TEs.InGenes.CG	20	9180	3535	1796	2163.12	3487
TEs.InGenes.CG	21	9180	3022	1684	2078.7	2978
TEs.InGenes.CG	22	9180	3848	1866	2246.15	3802
TEs.InGenes.CG	23	9180	3658	1850	2188.9	3612
TEs.InGenes.CG	24	9180	3438	1783	2153.6	3392
TEs.InGenes.CG	25	9180	4123	1947	2357.07	4073
TEs.InGenes.CG	26	9180	2747	1595	2060.22	2956
TEs.InGenes.CG	27	9180	4153	1992	2354.27	4103
TEs.InGenes.CG	28	9180	4336	2001	2432.9	4286
TEs.InGenes.CG	29	9180	4687	2070	2580.28	4637
TEs.InGenes.CG	30	9180	3754	1866	2213.45	3706
TEs.InGenes.CG	31	9180	3707	1877	2199.88	3659
TEs.InGenes.CG	32	9180	2554	1479	2062.25	3070
TEs.InGenes.CG	33	9180	3448	1760	2126.6	3402
TEs.InGenes.CG	34	9180	1731	1320	2217.53	3659
TEs.InGenes.CG	35	9180	3400	1784	2140.05	3354
TEs.InGenes.CG	36	9180	4816	2131	2671.55	4766
TEs.InGenes.CG	37	9180	5240	2250	2937.8	5192
TEs.InGenes.CG	38	9180	3190	1781	2190.15	3146
TEs.InGenes.CG	39	9180	3174	1760	2150.2	3128
TEs.InGenes.CG	40	9180	3739	1927	2259.57	3691
TEs.InGenes.CG	41	9180	629	561	2772.32	4627
TEs.InGenes.CG	42	9180	190	204	3093.05	5054
TEs.InGenes.CG	43	9180	50	183	3212.2	5192
TEs.InGenes.CG	44	9180	607	540	2796.72	4669
TEs.InGenes.CG	45	9180	4034	1924	2306.85	3986
TEs.InGenes.CG	46	9180	163	183	3115.93	5083
TEs.InGenes.CG	47	9180	2772	1580	2065.85	2934
TEs.InGenes.CG	48	9180	4139	1965	2353.97	4089
TEs.InGenes.CG	49	9180	3899	1909	2242.82	3851
TEs.InGenes.CG	50	9180	4123	1908	2330.07	4073
TEs.InGenes.CG	51	9180	4053	1940	2326.68	4005
TEs.InGenes.CG	52	9180	3835	1941	3053.38	3793
TEs.InGenes.CG	53	9180	2995	1651	2086.53	2945
TEs.InGenes.CG	54	9180	3756	1914	2233	3706
TEs.InGenes.CG	55	9180	3224	1736	2109	3178
TEs.InGenes.CG	56	9180	3040	1664	2088.15	2994
TEs.InInterGenes.CG	15	25789	9443	5559	7013.6	9260
TEs.InInterGenes.CG	16	25789	7924	4779	5966.82	8721
TEs.InInterGenes.CG	17	25789	9916	5081	6085.43	9739
TEs.InInterGenes.CG	18	25789	9723	5054	6043.1	9546
TEs.InInterGenes.CG	19	25789	8539	4763	5846.4	8552
TEs.InInterGenes.CG	20	25789	9612	5038	6056.27	9431
TEs.InInterGenes.CG	21	25789	8266	4660	5845.88	8825
TEs.InInterGenes.CG	22	25789	10665	5278	6275.3	10484
TEs.InInterGenes.CG	23	25789	9918	5159	6102.52	9743
TEs.InInterGenes.CG	24	25789	9503	5046	5996.55	9318
TEs.InInterGenes.CG	25	25789	11542	5453	6577.32	11361
TEs.InInterGenes.CG	26	25789	7513	4525	5797.3	8850
TEs.InInterGenes.CG	27	25789	11566	5572	6569.68	11383
TEs.InInterGenes.CG	28	25789	11942	5591	6738.07	11765
TEs.InInterGenes.CG	29	25789	12991	5815	7219.1	12810
TEs.InInterGenes.CG	30	25789	10181	5216	6154.65	10000
TEs.InInterGenes.CG	31	25789	10395	5261	6206.8	10216
TEs.InInterGenes.CG	32	25789	7046	4352	5852.57	9055
TEs.InInterGenes.CG	33	25789	9771	5103	6031.1	9592
TEs.InInterGenes.CG	34	25789	4846	3668	6274.48	10759
TEs.InInterGenes.CG	35	25789	9752	5217	6140.43	9567
TEs.InInterGenes.CG	36	25789	13463	6040	7518.55	13282
TEs.InInterGenes.CG	37	25789	15169	6350	8535.55	14980
TEs.InInterGenes.CG	38	25789	9394	5185	6264.23	9215
TEs.InInterGenes.CG	39	25789	9041	5049	6057.25	8918
TEs.InInterGenes.CG	40	25789	10248	5341	6247.62	10073
TEs.InInterGenes.CG	41	25789	1743	1492	7765.65	13492
TEs.InInterGenes.CG	42	25789	525	512	8641.6	14650
TEs.InInterGenes.CG	43	25789	191	430	8927.2	14980
TEs.InInterGenes.CG	44	25789	1720	1473	7762.23	13505
TEs.InInterGenes.CG	45	25789	11410	5643	6637.23	11233
TEs.InInterGenes.CG	46	25789	427	430	8718.15	14744
TEs.InInterGenes.CG	47	25789	7726	4570	5830.62	8921
TEs.InInterGenes.CG	48	25789	11669	5576	6645.55	11490
TEs.InInterGenes.CG	49	25789	10973	5418	6398.05	10798
TEs.InInterGenes.CG	50	25789	11428	5465	6529.32	11243
TEs.InInterGenes.CG	51	25789	11328	5511	6546.77	11143
TEs.InInterGenes.CG	52	25789	11979	6132	9040.3	11802
TEs.InInterGenes.CG	53	25789	8445	4746	5908.75	8506
TEs.InInterGenes.CG	54	25789	10271	5294	6192	10090
TEs.InInterGenes.CG	55	25789	8856	4936	5947.98	8681
TEs.InInterGenes.CG	56	25789	8447	4811	5931.4	8700
Genes.WithoutTEs.CHG	15	6679	1840	1202	1552.1	2159
Genes.WithoutTEs.CHG	16	6679	1434	1028	1305.6	2111
Genes.WithoutTEs.CHG	17	6679	1796	1158	1349.15	2009
Genes.WithoutTEs.CHG	18	6679	1827	1139	1348.28	2050
Genes.WithoutTEs.CHG	19	6679	1544	1044	1296.8	2093
Genes.WithoutTEs.CHG	20	6679	1786	1114	1341.35	2101
Genes.WithoutTEs.CHG	21	6679	1478	1004	1301.4	2161
Genes.WithoutTEs.CHG	22	6679	2075	1201	1421.33	2056
Genes.WithoutTEs.CHG	23	6679	1925	1197	1399.22	2084
Genes.WithoutTEs.CHG	24	6679	1841	1139	1337.78	2084
Genes.WithoutTEs.CHG	25	6679	2145	1252	1454.53	2115
Genes.WithoutTEs.CHG	26	6679	1436	952	1280.05	2109
Genes.WithoutTEs.CHG	27	6679	2008	1175	1393.17	2055
Genes.WithoutTEs.CHG	28	6679	2336	1352	1561.1	2304
Genes.WithoutTEs.CHG	29	6679	2483	1414	1634.78	2449
Genes.WithoutTEs.CHG	30	6679	1839	1140	1344.03	2132
Genes.WithoutTEs.CHG	31	6679	2035	1226	1424.92	2148
Genes.WithoutTEs.CHG	32	6679	1382	906	1284.65	2189
Genes.WithoutTEs.CHG	33	6679	1848	1142	1352.3	2145
Genes.WithoutTEs.CHG	34	6679	892	694	1291.45	2351
Genes.WithoutTEs.CHG	35	6679	1883	1204	1390.78	2164
Genes.WithoutTEs.CHG	36	6679	2668	1476	1735.6	2636
Genes.WithoutTEs.CHG	37	6679	3101	1693	2030.78	3069
Genes.WithoutTEs.CHG	38	6679	1832	1174	1379.65	2077
Genes.WithoutTEs.CHG	39	6679	1838	1168	1380.75	2153
Genes.WithoutTEs.CHG	40	6679	2032	1244	1435.3	2159
Genes.WithoutTEs.CHG	41	6679	310	282	1514.2	2803
Genes.WithoutTEs.CHG	42	6679	93	105	1676.38	3018
Genes.WithoutTEs.CHG	43	6679	34	78	1715.05	3069
Genes.WithoutTEs.CHG	44	6679	345	317	1511.78	2788
Genes.WithoutTEs.CHG	45	6679	2311	1350	1542.62	2279
Genes.WithoutTEs.CHG	46	6679	56	78	1694.75	3047
Genes.WithoutTEs.CHG	47	6679	1305	895	1276.58	2092
Genes.WithoutTEs.CHG	48	6679	2260	1307	1516.95	2228
Genes.WithoutTEs.CHG	49	6679	2105	1235	1440.17	2108
Genes.WithoutTEs.CHG	50	6679	2076	1248	1428.55	2048
Genes.WithoutTEs.CHG	51	6679	2261	1300	1507.17	2229
Genes.WithoutTEs.CHG	52	6679	2617	1465	2145.03	2587
Genes.WithoutTEs.CHG	53	6679	1571	1046	1314.62	2020
Genes.WithoutTEs.CHG	54	6679	2037	1226	1434.03	2092
Genes.WithoutTEs.CHG	55	6679	1619	1063	1310.62	2050
Genes.WithoutTEs.CHG	56	6679	1408	980	1283.75	2055
InterGenes.WithoutTEs.CHG	15	28421	9958	5584	7293.82	9676
InterGenes.WithoutTEs.CHG	16	28421	7730	4707	6113.32	9912
InterGenes.WithoutTEs.CHG	17	28421	9707	4980	6179.7	9856
InterGenes.WithoutTEs.CHG	18	28421	9746	5099	6240.32	10163
InterGenes.WithoutTEs.CHG	19	28421	8387	4707	5984.55	10198
InterGenes.WithoutTEs.CHG	20	28421	9586	4967	6182.23	10407
InterGenes.WithoutTEs.CHG	21	28421	8350	4795	6050.93	10637
InterGenes.WithoutTEs.CHG	22	28421	10758	5337	6449.82	10488
InterGenes.WithoutTEs.CHG	23	28421	10136	5275	6318.93	10401
InterGenes.WithoutTEs.CHG	24	28421	10070	5332	6310.98	10341
InterGenes.WithoutTEs.CHG	25	28421	11883	5723	6811.65	11609
InterGenes.WithoutTEs.CHG	26	28421	7882	4701	6047.52	10673
InterGenes.WithoutTEs.CHG	27	28421	11976	5837	6885.29	11702
InterGenes.WithoutTEs.CHG	28	28421	12425	5905	7069.95	12151
InterGenes.WithoutTEs.CHG	29	28421	13133	6079	7366.75	12851
InterGenes.WithoutTEs.CHG	30	28421	10161	5243	6290.2	10234
InterGenes.WithoutTEs.CHG	31	28421	10754	5480	6482.48	10478
InterGenes.WithoutTEs.CHG	32	28421	7504	4471	6092.02	10907
InterGenes.WithoutTEs.CHG	33	28421	10188	5294	6297.57	10253
InterGenes.WithoutTEs.CHG	34	28421	5293	3967	6390.35	11637
InterGenes.WithoutTEs.CHG	35	28421	10778	5538	6553.73	10500
InterGenes.WithoutTEs.CHG	36	28421	14097	6296	7911.3	13823
InterGenes.WithoutTEs.CHG	37	28421	16552	6939	9439.92	16270
InterGenes.WithoutTEs.CHG	38	28421	10412	5514	6610.77	10413
InterGenes.WithoutTEs.CHG	39	28421	10014	5451	6424.88	10603
InterGenes.WithoutTEs.CHG	40	28421	10860	5568	6556.98	10586
InterGenes.WithoutTEs.CHG	41	28421	1924	1637	8000.52	14672
InterGenes.WithoutTEs.CHG	42	28421	577	571	8990.6	15987
InterGenes.WithoutTEs.CHG	43	28421	292	498	9235.23	16270
InterGenes.WithoutTEs.CHG	44	28421	2180	1933	7850.62	14436
InterGenes.WithoutTEs.CHG	45	28421	11950	5828	6914.07	11674
InterGenes.WithoutTEs.CHG	46	28421	462	498	9081.33	16094
InterGenes.WithoutTEs.CHG	47	28421	7790	4621	6075.52	10561
InterGenes.WithoutTEs.CHG	48	28421	12399	5930	7077	12127
InterGenes.WithoutTEs.CHG	49	28421	10838	5430	6422.43	10564
InterGenes.WithoutTEs.CHG	50	28421	11378	5538	6601.88	11106
InterGenes.WithoutTEs.CHG	51	28421	11720	5658	6789.52	11446
InterGenes.WithoutTEs.CHG	52	28421	14559	7209	10609.6	14285
InterGenes.WithoutTEs.CHG	53	28421	9035	5097	6152.4	9882
InterGenes.WithoutTEs.CHG	54	28421	10855	5501	6479.1	10585
InterGenes.WithoutTEs.CHG	55	28421	8730	4910	6049.07	10099
InterGenes.WithoutTEs.CHG	56	28421	8708	4925	6128.82	10265
TEs.InGenes.CHG	15	4545	1307	820	1066.85	1458
TEs.InGenes.CHG	16	4545	1019	702	885.45	1448
TEs.InGenes.CHG	17	4545	1246	736	909.475	1351
TEs.InGenes.CHG	18	4545	1274	762	922.125	1447
TEs.InGenes.CHG	19	4545	1064	673	861.925	1417
TEs.InGenes.CHG	20	4545	1267	768	928.7	1414
TEs.InGenes.CHG	21	4545	1054	673	873.425	1463
TEs.InGenes.CHG	22	4545	1452	807	964.975	1433
TEs.InGenes.CHG	23	4545	1353	793	945.2	1464
TEs.InGenes.CHG	24	4545	1299	782	940.55	1490
TEs.InGenes.CHG	25	4545	1479	869	1007.1	1460
TEs.InGenes.CHG	26	4545	1017	648	868.7	1450
TEs.InGenes.CHG	27	4545	1399	805	944.829	1390
TEs.InGenes.CHG	28	4545	1622	897	1045.67	1599
TEs.InGenes.CHG	29	4545	1722	909	1094.28	1703
TEs.InGenes.CHG	30	4545	1307	774	933.1	1442
TEs.InGenes.CHG	31	4545	1421	838	978.65	1496
TEs.InGenes.CHG	32	4545	969	634	863.6	1488
TEs.InGenes.CHG	33	4545	1325	739	914.15	1436
TEs.InGenes.CHG	34	4545	639	511	894.15	1660
TEs.InGenes.CHG	35	4545	1339	792	952.3	1486
TEs.InGenes.CHG	36	4545	1894	999	1208.78	1873
TEs.InGenes.CHG	37	4545	2203	1167	1412	2180
TEs.InGenes.CHG	38	4545	1303	788	946.25	1432
TEs.InGenes.CHG	39	4545	1288	793	941.625	1493
TEs.InGenes.CHG	40	4545	1410	829	978.425	1437
TEs.InGenes.CHG	41	4545	210	172	1087.92	2017
TEs.InGenes.CHG	42	4545	72	71	1165.08	2133
TEs.InGenes.CHG	43	4545	23	42	1208.35	2180
TEs.InGenes.CHG	44	4545	234	206	1056.12	1981
TEs.InGenes.CHG	45	4545	1650	921	1066.92	1627
TEs.InGenes.CHG	46	4545	33	42	1196.65	2170
TEs.InGenes.CHG	47	4545	913	614	865.8	1464
TEs.InGenes.CHG	48	4545	1569	892	1033.15	1548
TEs.InGenes.CHG	49	4545	1435	813	958.35	1414
TEs.InGenes.CHG	50	4545	1462	806	961.575	1441
TEs.InGenes.CHG	51	4545	1579	864	1025.55	1560
TEs.InGenes.CHG	52	4545	1881	1040	1479.75	1862
TEs.InGenes.CHG	53	4545	1125	708	879.4	1392
TEs.InGenes.CHG	54	4545	1430	835	973.175	1455
TEs.InGenes.CHG	55	4545	1178	742	910.525	1403
TEs.InGenes.CHG	56	4545	1018	639	880.225	1449
TEs.InInterGenes.CHG	15	20135	7107	4023	5239.7	6893
TEs.InInterGenes.CHG	16	20135	5472	3360	4315.48	6989
TEs.InInterGenes.CHG	17	20135	6788	3566	4382.43	7132
TEs.InInterGenes.CHG	18	20135	6777	3569	4394	7423
TEs.InInterGenes.CHG	19	20135	5900	3356	4263.88	7386
TEs.InInterGenes.CHG	20	20135	6695	3631	4420.1	7477
TEs.InInterGenes.CHG	21	20135	5780	3343	4302.02	7610
TEs.InInterGenes.CHG	22	20135	7594	3865	4584.52	7378
TEs.InInterGenes.CHG	23	20135	7092	3784	4488.18	7402
TEs.InInterGenes.CHG	24	20135	6950	3700	4446.57	7490
TEs.InInterGenes.CHG	25	20135	8270	4046	4811.88	8052
TEs.InInterGenes.CHG	26	20135	5530	3319	4283.73	7680
TEs.InInterGenes.CHG	27	20135	8485	4169	4906.1	8271
TEs.InInterGenes.CHG	28	20135	8755	4195	5048.4	8543
TEs.InInterGenes.CHG	29	20135	9221	4291	5195.65	9005
TEs.InInterGenes.CHG	30	20135	7125	3723	4479.25	7373
TEs.InInterGenes.CHG	31	20135	7520	3840	4595.02	7448
TEs.InInterGenes.CHG	32	20135	5291	3247	4276.65	7843
TEs.InInterGenes.CHG	33	20135	7154	3727	4442.38	7420
TEs.InInterGenes.CHG	34	20135	3726	2751	4500.93	8236
TEs.InInterGenes.CHG	35	20135	7566	3930	4636.57	7478
TEs.InInterGenes.CHG	36	20135	9866	4550	5622.52	9650
TEs.InInterGenes.CHG	37	20135	11579	5011	6696.3	11357
TEs.InInterGenes.CHG	38	20135	7275	3905	4666.35	7535
TEs.InInterGenes.CHG	39	20135	6910	3866	4536.43	7664
TEs.InInterGenes.CHG	40	20135	7635	3975	4647.1	7417
TEs.InInterGenes.CHG	41	20135	1325	1109	5622.8	10280
TEs.InInterGenes.CHG	42	20135	434	422	6275.27	11155
TEs.InInterGenes.CHG	43	20135	226	341	6454.88	11357
TEs.InInterGenes.CHG	44	20135	1515	1281	5516.75	10106
TEs.InInterGenes.CHG	45	20135	8466	4146	4943.23	8248
TEs.InInterGenes.CHG	46	20135	321	341	6373.75	11270
TEs.InInterGenes.CHG	47	20135	5440	3265	4291.27	7710
TEs.InInterGenes.CHG	48	20135	8568	4192	4978.88	8352
TEs.InInterGenes.CHG	49	20135	7626	3758	4568.38	7408
TEs.InInterGenes.CHG	50	20135	7981	3959	4698.5	7771
TEs.InInterGenes.CHG	51	20135	8294	4106	4876.18	8082
TEs.InInterGenes.CHG	52	20135	10364	5095	7628.48	10152
TEs.InInterGenes.CHG	53	20135	6328	3553	4378.73	7162
TEs.InInterGenes.CHG	54	20135	7568	3923	4603.73	7356
TEs.InInterGenes.CHG	55	20135	6085	3427	4289.45	7219
TEs.InInterGenes.CHG	56	20135	6116	3470	4328.43	7396
