## Supplementary Table S5 for "The seagrass methylome memorizes heat stress and is associated with variation in stress performance among clonal shoots"

### Sheet: 201709ZepClonClonesMicrosatellitesTable
Sample ID	ZosmarCT12.1	ZosmarCT12.2	ZosmarCT19.1	ZosmarCT19.2	ZosmarCT20.1	ZosmarCT20.2	ZosmarCT3.1	ZosmarCT3.2	ZosmarGA2.1	ZosmarGA2.2	ZosmarGA3.1	ZosmarGA3.2	ZosmarGA6.1	ZosmarGA6.2
15	136	136	150	150	162	164	116	116	167	169	110	114	172	172
16	136	136	150	150	162	164	116	116	167	169	110	114	172	172
17	136	136	150	150	162	164	116	116	167	169	110	114	172	172
18	136	136	150	150	162	164	116	116	167	169	110	114	172	172
19	136	136	150	150	162	164	116	116	167	169	110	114	172	172
20	136	136	150	150	162	164	116	116	167	169	110	114	172	172
21	136	136	150	150	162	164	116	116	167	169	110	114	172	172
22	136	136	150	150	162	164	116	116	167	169	110	114	172	172
23	136	136	150	150	162	164	116	116	167	169	110	114	172	172
24	136	136	150	150	162	164	116	116	167	169	110	114	172	172
25	136	136	150	150	162	164	116	116	167	169	110	114	172	172
26	136	136	150	150	162	164	116	116	167	169	110	114	172	172
27	136	136	147	150	162	164	116	116	167	169	110	114	172	172
28	136	136	150	150	162	164	116	116	167	169	110	114	172	172
29	136	136	150	150	162	164	116	116	167	169	110	114	172	172
30	136	136	150	150	162	164	116	116	167	169	110	114	172	172
31	136	136	150	150	162	164	116	116	167	169	110	114	172	172
32	136	136	150	150	162	164	116	116	167	169	110	114	172	172
33	136	136	150	150	162	164	116	116	167	169	110	114	172	172
34	136	136	150	150	162	164	116	116	167	169	110	114	172	172
35	136	136	150	150	162	164	116	116	167	169	110	114	172	172
36	136	136	150	150	162	164	116	116	167	169	110	114	172	172
37	136	136	150	150	162	164	116	116	167	169	110	114	172	172
38	136	136	150	150	162	164	116	116	167	169	110	114	172	172
39	136	136	150	150	162	164	116	116	167	169	110	114	172	172
40	136	136	150	150	162	164	116	116	167	169	110	114	172	172
41	136	136	150	150	162	164	116	116	167	169	110	114	172	172
42	136	136	150	150	162	164	116	116	167	169	110	114	172	172
43	136	136	150	150	162	164	116	116	167	169	110	114	172	172
44	136	136	150	150	162	164	116	116	167	169	110	114	172	172
45	136	136	150	150	162	164	116	116	167	169	110	114	172	172
46	136	136	150	150	162	164	116	116	167	169	110	114	172	172
47	136	136	150	150	162	164	116	116	167	169	110	114	172	172
48	136	136	150	150	162	164	116	116	167	169	110	114	172	172
49	136	136	150	150	162	164	116	116	167	169	110	114	172	172
50	136	136	150	150	162	164	116	116	167	169	110	114	172	172
51	136	136	150	150	162	164	116	116	167	169	110	114	172	172
52	136	136	150	150	162	164	116	116	167	169	110	114	172	172
53	136	136	150	150	162	164	116	116	167	169	110	114	172	172
54	136	136	150	150	162	164	116	116	167	169	110	114	172	172
55	136	136	150	150	162	164	116	116	167	169	110	114	172	172
56	136	136	150	150	162	164	116	116	167	169	110	114	172	172
17.1 control	136	136	150	150	162	164	116	116	167	169	110	114	172	172
17.1 stress	136	136	150	150	162	164	116	116	167	169	110	114	172	172
77-2 control	136	136	150	150	162	164	116	116	NA	NA	NA	NA	NA	NA
77.2 stress	136	136	150	150	162	164	116	116	167	169	110	114	172	172
79.1 control	136	136	150	150	162	164	116	116	167	169	110	114	172	172
79.1 stress	136	136	150	150	162	164	116	116	167	169	110	114	172	172
63.1 control	136	136	150	150	162	164	116	116	167	169	110	114	172	172
63.1 stress	136	136	150	150	162	164	116	116	167	169	110	114	172	172
57.1 control	136	136	150	150	162	164	116	116	167	169	110	114	172	172
57.1 stress	136	136	150	150	162	164	116	116	167	169	110	114	172	172
59.2 control	136	136	150	150	162	164	116	116	167	169	110	114	172	172
59.2 stress	136	136	150	150	162	164	116	116	167	169	110	114	172	172
77-1 control	136	136	150	150	162	164	116	116	167	169	110	114	172	172
77-1 stress	136	136	150	150	162	164	116	116	167	169	110	114	172	172
13.2 control	136	136	150	150	162	164	116	116	167	169	110	114	172	172
13-2 stress	136	136	150	150	162	164	116	116	167	169	110	114	172	172
15-2 control	136	136	150	150	162	164	116	116	167	169	110	114	172	172
15-2 stress	136	136	150	150	162	164	116	116	167	169	110	114	172	172
27-2 control	136	136	150	150	162	164	116	116	167	169	110	114	172	172
27-2 stress	136	136	150	150	162	164	116	116	167	169	110	114	172	172
