## Supplementary Table S6 for "The seagrass methylome memorizes heat stress and is associated with variation in stress performance among clonal shoots"

### Sheet: 201906CorrelationEpigeneticGeographicDistancePvalues_CoverageAbove1
Sequence context	p	R
All	0.4136	0.0439978
CG	0.4136	0.018636
CHG	0.4136	0.0529307
Genes.WithoutTEs.CG	0.492507	-0.0015763
InterGenes.WithoutTEs.CG	0.4136	0.0192579
TEs.InGenes.CG	0.2566	0.109834
TEs.InInterGenes.CG	0.4136	0.0187202
Genes.WithoutTEs.CHG	0.2566	0.123906
InterGenes.WithoutTEs.CHG	0.4136	0.0465772
TEs.InGenes.CHG	0.2566	0.114314
TEs.InInterGenes.CHG	0.3465	0.0775469
