## Supplementary Table S7 for "The seagrass methylome memorizes heat stress and is associated with variation in stress performance among clonal shoots"

### Sheet: TablePiAbs.Heatstress1.selected.without19.2
SampleShoot	Measure	Sampling point	Mean	Number of measures	Std.Error
13.2	Pi_Abs	control	0.46075	4	0.0573038
13.2	Pi_Abs	stress	0.01775	4	0.00830035
13.2	Pi_Abs	recovery	NA	0	NA
27.2	Pi_Abs	control	0.30475	4	0.0147839
27.2	Pi_Abs	stress	0.00875	4	0.00377216
27.2	Pi_Abs	recovery	NA	0	NA
57.1	Pi_Abs	control	0.3105	4	0.00499166
57.1	Pi_Abs	stress	0.031	4	0.0255506
57.1	Pi_Abs	recovery	0.051	4	0.030315
15.2	Pi_Abs	control	0.33625	4	0.0545838
15.2	Pi_Abs	stress	0.0085	4	0.00290115
15.2	Pi_Abs	recovery	NA	0	NA
79.1	Pi_Abs	control	0.488	4	0.0146686
79.1	Pi_Abs	stress	0.0025	4	0.00184842
79.1	Pi_Abs	recovery	0.376	4	0.185512
17.1	Pi_Abs	control	0.39775	4	0.100748
17.1	Pi_Abs	stress	0.0035	4	0.0035
17.1	Pi_Abs	recovery	0.1985	4	0.0912748
77.1	Pi_Abs	control	0.296	4	0.0204898
77.1	Pi_Abs	stress	0.1685	4	0.0875904
77.1	Pi_Abs	recovery	0.08075	4	0.0471105
77.2	Pi_Abs	control	0.26925	4	0.028857
77.2	Pi_Abs	stress	0.02	4	0.00776745
77.2	Pi_Abs	recovery	0.07325	4	0.0362937
59.2	Pi_Abs	control	0.1775	4	0.0190547
59.2	Pi_Abs	stress	0.02725	4	0.0175849
59.2	Pi_Abs	recovery	0.0015	4	0.0015
63.1	Pi_Abs	control	0.251	4	0.0256353
63.1	Pi_Abs	stress	0.0565	4	0.0366436
63.1	Pi_Abs	recovery	0.112	4	0.0405997
