## Supplementary Table S8 for "The seagrass methylome memorizes heat stress and is associated with variation in stress performance among clonal shoots"

### Sheet: DifferentialMethylationOverview
Comparison	Context	N sites	Summarized n sites
ControlStress.up	genic.withoutTE.CG	17	257
ControlStress.up	genic.withoutTE.CHG	4
ControlStress.up	genic.TE.CG	8
ControlStress.up	genic.TE.CHG	2
ControlStress.up	intergenic.withoutTE.CG	68
ControlStress.up	intergenic.withoutTE.CHG	48
ControlStress.up	intergenic.TE.CG	69
ControlStress.up	intergenic.TE.CHG	41
ControlStress.down	genic.withoutTE.CG	15	180
ControlStress.down	genic.withoutTE.CHG	12
ControlStress.down	genic.TE.CG	21
ControlStress.down	genic.TE.CHG	4
ControlStress.down	intergenic.withoutTE.CG	37
ControlStress.down	intergenic.withoutTE.CHG	33
ControlStress.down	intergenic.TE.CG	31
ControlStress.down	intergenic.TE.CHG	27
ControlRecovery.up	genic.withoutTE.CG	72	1141
ControlRecovery.up	genic.withoutTE.CHG	23
ControlRecovery.up	genic.TE.CG	82
ControlRecovery.up	genic.TE.CHG	16
ControlRecovery.up	intergenic.withoutTE.CG	225
ControlRecovery.up	intergenic.withoutTE.CHG	270
ControlRecovery.up	intergenic.TE.CG	201
ControlRecovery.up	intergenic.TE.CHG	252
ControlRecovery.down	genic.withoutTE.CG	41	647
ControlRecovery.down	genic.withoutTE.CHG	16
ControlRecovery.down	genic.TE.CG	51
ControlRecovery.down	genic.TE.CHG	8
ControlRecovery.down	intergenic.withoutTE.CG	188
ControlRecovery.down	intergenic.withoutTE.CHG	112
ControlRecovery.down	intergenic.TE.CG	148
ControlRecovery.down	intergenic.TE.CHG	83
StressRecovery.up	genic.withoutTE.CG	1	18
StressRecovery.up	genic.withoutTE.CHG	0
StressRecovery.up	genic.TE.CG	2
StressRecovery.up	genic.TE.CHG	0
StressRecovery.up	intergenic.withoutTE.CG	3
StressRecovery.up	intergenic.withoutTE.CHG	8
StressRecovery.up	intergenic.TE.CG	1
StressRecovery.up	intergenic.TE.CHG	3
StressRecovery.down	genic.withoutTE.CG	1	21
StressRecovery.down	genic.withoutTE.CHG	0
StressRecovery.down	genic.TE.CG	0
StressRecovery.down	genic.TE.CHG	0
StressRecovery.down	intergenic.withoutTE.CG	8
StressRecovery.down	intergenic.withoutTE.CHG	5
StressRecovery.down	intergenic.TE.CG	2
StressRecovery.down	intergenic.TE.CHG	5
