## Supplementary Table S9 for "The seagrass methylome memorizes heat stress and is associated with variation in stress performance among clonal shoots"

### Sheet: TableS9
Direction	Context	GO_term_ID	Description	Frequency	Log10Pvalue	Uniqueness	Dispensability	Representative	Eliminated
hypomethylated	CG	GO:0006665	sphingolipid metabolic process	0.190%	-1.8945	0.861	0	6665	0
hypomethylated	CG	GO:0051179	localization	12.352%	-1.8948	0.922	0	51179	0
hypomethylated	CG	GO:0090662	ATP hydrolysis coupled transmembrane transport	0.358%	-3.1938	0.325	0	90662	0
hypomethylated	CG	GO:0001522	pseudouridine synthesis	0.108%	-1.7474	0.873	0.144	1522	0
hypomethylated	CG	GO:0009451	RNA modification	2.676%	-1.3339	0.872	0.296	9451	0
hypomethylated	CG	GO:0071705	nitrogen compound transport	1.515%	-1.7392	0.355	0.387	71705	0
hypomethylated	CG	GO:0072488	ammonium transmembrane transport	0.043%	-1.8395	0.286	0.42	72488	0
hypomethylated	CG	GO:0006811	ion transport	4.174%	-1.6853	0.304	0.516	6811	0
hypomethylated	CG	GO:0051234	establishment of localization	11.817%	-1.8993	0.26	0.855	6811	1
hypomethylated	CG	GO:0055085	transmembrane transport	5.175%	-1.9747	0.292	0.737	6811	1
hypomethylated	CG	GO:0006810	transport	11.649%	-1.9097	0.249	0.707	6811	1
hypomethylated	CG	GO:0015696	ammonium transport	0.052%	-1.7967	0.317	0.539	15696	0
hypomethylated	CG	GO:0034220	ion transmembrane transport	2.529%	-3.0223	0.182	0.603	34220	0
hypomethylated	CG	GO:0006812	cation transport	2.542%	-1.8633	0.189	0.828	34220	1
hypomethylated	CG	GO:0098655	cation transmembrane transport	1.493%	-3.1675	0.165	0.772	34220	1
hypomethylated	CG	GO:0098660	inorganic ion transmembrane transport	1.524%	-1.9485	0.172	0.855	34220	1
hypomethylated	CG	GO:0015672	monovalent inorganic cation transport	1.260%	-2.0264	0.189	0.834	34220	1
hypomethylated	CG	GO:0099132	ATP hydrolysis coupled cation transmembrane transport	0.354%	-3.1938	0.183	0.653	99132	0
hypomethylated	CG	GO:0015991	ATP hydrolysis coupled proton transport	0.138%	-3.1938	0.209	0.918	99132	1
hypomethylated	CG	GO:0098662	inorganic cation transmembrane transport	1.342%	-1.9485	0.147	0.877	99132	1
hypomethylated	CG	GO:0099131	ATP hydrolysis coupled ion transmembrane transport	0.358%	-3.1938	0.196	0.995	99132	1
hypomethylated	CG	GO:0015988	energy coupled proton transmembrane transport	against electrochemical gradient	0.142%	-3.1938	0.227	0.798	99132	1
hypomethylated	CG	GO:1902600	hydrogen ion transmembrane transport	0.587%	-2.9031	0.173	0.789	99132	1
hypomethylated	CHG	GO:0048278	vesicle docking	0.233%	-2.2441	0.272	0	48278	0
hypomethylated	CHG	GO:0006904	vesicle docking involved in exocytosis	0.104%	-2.2924	0.185	0.927	48278	1
hypomethylated	CHG	GO:0022406	membrane docking	0.246%	-2.2441	0.681	0.187	22406	0
hypomethylated	CHG	GO:0015748	organophosphate ester transport	0.203%	-1.8041	0.279	0.31	15748	0
hypomethylated	CHG	GO:0051640	organelle localization	0.332%	-2.2441	0.382	0.312	51640	0
hypomethylated	CHG	GO:0010876	lipid localization	0.708%	-1.5058	0.319	0.344	10876	0
hypomethylated	CHG	GO:0046903	secretion	0.501%	-1.5467	0.263	0.484	46903	0
hypomethylated	CHG	GO:0015711	organic anion transport	0.945%	-1.6421	0.252	0.502	15711	0
hypomethylated	CHG	GO:0006887	exocytosis	0.393%	-1.5784	0.169	0.664	6887	0
hypomethylated	CHG	GO:0032940	secretion by cell	0.462%	-1.5467	0.189	0.966	6887	1
hypomethylated	CHG	GO:0015914	phospholipid transport	0.065%	-1.8041	0.231	0.686	15914	0
hypomethylated	CHG	GO:0006869	lipid transport	0.596%	-1.5058	0.199	0.789	15914	1
hypomethylated	CHG	GO:0006820	anion transport	1.524%	-1.4815	0.28	0.688	6820	0
hypermethylated	CG	GO:0006353	DNA-templated transcription	termination	0.091%	-2.7447	0.625	0	6353	0
hypermethylated	CG	GO:0008150	biological_process	100.000%	-2.1805	1	0	8150	0
hypermethylated	CG	GO:0009987	cellular process	58.826%	-1.7375	0.911	0	9987	0
hypermethylated	CG	GO:0000160	phosphorelay signal transduction system	1.049%	-2.3872	0.731	0.038	160	0
hypermethylated	CG	GO:0006515	misfolded or incompletely synthesized protein catabolic process	0.069%	-1.9208	0.671	0.095	6515	0
hypermethylated	CG	GO:0044260	cellular macromolecule metabolic process	35.028%	-1.8508	0.607	0.149	44260	0
hypermethylated	CG	GO:0006261	DNA-dependent DNA replication	0.419%	-1.4802	0.513	0.238	6261	0
hypermethylated	CG	GO:0006270	DNA replication initiation	0.086%	-1.5544	0.531	0.795	6261	1
hypermethylated	CG	GO:0044237	cellular metabolic process	46.461%	-1.3307	0.701	0.28	44237	0
hypermethylated	CG	GO:0043170	macromolecule metabolic process	38.032%	-1.3134	0.667	0.356	43170	0
hypermethylated	CHG	GO:0009450	gamma-aminobutyric acid catabolic process	0.009%	-2.2676	0.234	0	9450	0
hypermethylated	CHG	GO:0052803	imidazole-containing compound metabolic process	0.047%	-2.2218	0.551	0.265	52803	0
hypermethylated	CHG	GO:0042135	neurotransmitter catabolic process	0.437%	-2.0757	0.361	0.359	42135	0
hypermethylated	CHG	GO:0042133	neurotransmitter metabolic process	5.406%	-1.8125	0.452	1.299	42135	1
hypermethylated	CHG	GO:0009448	gamma-aminobutyric acid metabolic process	0.009%	-2.2676	0.335	0.417	9448	0
hypermethylated	CHG	GO:0000105	histidine biosynthetic process	0.047%	-2.2218	0.294	0.459	105	0
hypermethylated	CHG	GO:0006547	histidine metabolic process	0.047%	-2.2218	0.263	1	105	1
hypermethylated	CHG	GO:0001505	regulation of neurotransmitter levels	0.430%	-1.8125	0.738	0.486	1505	0
hypermethylated	CHG	GO:0006520	cellular amino acid metabolic process	1.869%	-1.5884	0.238	0.512	6520	0
hypermethylated	CHG	GO:0044282	small molecule catabolic process	0.703%	-1.5058	0.268	0.543	44282	0
hypermethylated	CHG	GO:0009072	aromatic amino acid family metabolic process	0.302%	-1.4698	0.242	0.609	9072	0
hypermethylated	CHG	GO:0009073	aromatic amino acid family biosynthetic process	0.207%	-1.6198	0.247	0.673	9073	0
hypermethylated	CHG	GO:0072329	monocarboxylic acid catabolic process	0.229%	-2.041	0.186	0.679	72329	0
hypermethylated	CHG	GO:0016054	organic acid catabolic process	0.514%	-1.5513	0.182	0.934	72329	1
hypermethylated	CHG	GO:0046395	carboxylic acid catabolic process	0.514%	-1.5513	0.166	0.924	72329	1
hypermethylated	CHG	GO:0009063	cellular amino acid catabolic process	0.276%	-1.6108	0.134	0.94	72329	1
