## Supplementary Table S10 for "The seagrass methylome memorizes heat stress and is associated with variation in stress performance among clonal shoots"

### Sheet: Control.Genes.CG.up.annotated
Sequence context	Id	59.2_rl	57.1_rl	79.1_rh	17.1_rh	norm.59.2_rl	norm.57.1_rl	norm.79.1_rh	norm.17.1_rh	X63.1_cl	X59.2_cl	X79.1_ch	X13.2_ch	norm.63.1_cl	norm.59.2_cl	norm.79.1_ch	norm.13.2_ch	baseMean	lowperformance	highperformance	FC	log2FoldChange	pvalue	padj	tagwise.dispersion	trended.dispersion	GeneID	TE	Gene Name	GO Terms
CHG regions: transposable elements in intergenic regions	scaffold_176,CCTGG,127048-127079	0	3	20	14	0	3	13	15	-	-	-	-	-	-	-	-	8	2	14	6.982	2.804	4.1042e-05	0.0471045	0.0167	0.0185	Zosma176g00100	rnd-1_family-380	n/a	NA
CHG regions: transposable elements in intergenic regions	scaffold_176,CCTGG,127048-127079	0	3	20	14	0	3	13	15									8	2	14	6.981	2.803	4.06843e-05	0.0471045	0.0165	0.0185	Zosma176g00100	tagrnd-1_family-417	n/a	NA
CHG regions: transposable elements in intergenic regions	scaffold_176,CCTGG,127048-127079	0	3	20	14	0	3	13	15									8	2	14	6.981	2.803	4.05967e-05	0.0471045	0.0165	0.0185	Zosma176g00100	rnd-1_family-454	n/a	NA
CHG regions: transposable elements in intergenic regions	scaffold_176,CCTGG,127048-127079	0	3	20	14	0	3	13	15									8	2	14	6.981	2.803	4.03e-05	0.0471045	0.0163	0.0185	Zosma176g00100	rnd-3_family-2	n/a	NA
CHG regions: transposable elements in intergenic regions	scaffold_255,CCTGG,193856-193887	0	0	54	13	0	0	35	14									12.44	0	24	205.908	7.686	1.29019e-09	1.03654e-05	0.0916	0.0466	Zosma255g00120	rnd-1_family-197	n/a	NA
CHG regions: transposable elements in intergenic regions	scaffold_692,CCTGG,19890-19921	0	0	12	7	0	0	8	8									3.9	0	8	63.513	5.989	3.07314e-05	0.0471045	0.0309	0.1199	last	rnd-1_family-124	NA	NA
CHG regions: transposable elements in intergenic regions	scaffold_20,CCAGG,684271-684302	7	11	2	0	10	12	1	0									5.99	11	0	0.082	-3.616	7.47244e-06	0.0300168	0.0282	0.0633	Zosma20g00960	rnd-5_family-1949	Anthranilate synthase	GO:0008152
CG regions: Genes (excluding transposable elements in genes)	scaffold_101,CCGG,115280-115312									8	5	35	45	11	8	28	32	19.7	10	30	2.951	1.561	0.00064486	0.0453883	0.0274	0.0424	Zosma101g00110	NA	n/a	GO:0004674,GO:0005524,GO:0004672,GO:0006468,GO:0016772
CG regions: Genes (excluding transposable elements in genes)	scaffold_101,CCGG,483130-483162									9	10	47	56	13	17	37	39	26.45	15	38	2.599	1.378	0.000607974	0.0453883	0.0243	0.0338	Zosma101g00740	NA	n/a	NA
CG regions: Genes (excluding transposable elements in genes)	scaffold_103,CCGG,344454-344486									14	20	83	81	20	34	65	57	43.91	27	61	2.318	1.213	0.000180542	0.0226005	0.0188	0.0209	Zosma103g00390	NA	n/a	GO:0005515
CG regions: Genes (excluding transposable elements in genes)	scaffold_104,CCGG,543660-543692									49	38	157	181	69	64	124	127	95.9	66	126	1.878	0.909	2.59786e-05	0.00742003	0.009	0.0124	Zosma104g00420	NA	n/a	NA
CG regions: Genes (excluding transposable elements in genes)	scaffold_105,CCGG,215558-215590									4	0	23	23	6	0	18	16	9.97	3	17	5.41	2.436	0.000138546	0.0190777	0.0245	0.033	Zosma105g00220	NA	n/a	GO:0005524,GO:0000166,GO:0017111,GO:0051536,GO:0016887
CG regions: Genes (excluding transposable elements in genes)	scaffold_107,CCGG,477772-477804									12	16	56	80	17	27	44	56	36.02	22	50	2.318	1.213	0.000738884	0.0478797	0.0237	0.025	Zosma107g00830	NA	n/a	GO:0005815,GO:0000922,GO:0000226
CG regions: Genes (excluding transposable elements in genes)	scaffold_108,CCGG,227242-227274									9	15	73	60	13	25	58	42	34.39	19	50	2.662	1.413	0.000330563	0.0331044	0.0313	0.026	Zosma108g00140	NA	n/a	NA
CG regions: Genes (excluding transposable elements in genes)	scaffold_10,CCGG,1238774-1238806									0	0	14	7	0	0	11	5	3.99	0	8	64.215	6.005	0.000449371	0.0412523	0.1508	0.0762	Zosma10g01720	NA	n/a	NA
CG regions: Genes (excluding transposable elements in genes)	scaffold_113,CCGG,483709-483741									0	2	12	20	0	3	9	14	6.71	2	12	7.182	2.844	0.000429389	0.040086	0.0295	0.0286	Zosma113g00660	NA	n/a	GO:0006457,GO:0044267,GO:0005524,GO:0042026,GO:0005737
CG regions: Genes (excluding transposable elements in genes)	scaffold_115,CCGG,279166-279198									12	9	44	71	17	15	35	50	29.12	16	42	2.621	1.39	0.000688051	0.0456601	0.0316	0.0305	Zosma115g00220	NA	n/a	GO:0005524,GO:0005515,GO:0016459,GO:0003774
CG regions: Genes (excluding transposable elements in genes)	scaffold_115,CCGG,443463-443495									0	0	8	9	0	0	6	6	3.15	0	6	51.441	5.685	0.000662023	0.0455803	0.0744	0.1322	Zosma115g00280	NA	n/a	NA
CG regions: Genes (excluding transposable elements in genes)	scaffold_125,CCGG,292098-292130									75	67	233	262	105	113	184	183	146.44	109	184	1.683	0.751	2.69428e-05	0.00742003	0.0068	0.0096	Zosma125g00430	NA	n/a	NA
CG regions: Genes (excluding transposable elements in genes)	scaffold_12,CCGG,461832-461864									71	72	247	256	100	122	195	179	148.86	111	187	1.697	0.763	4.65766e-05	0.00958051	0.0083	0.0095	Zosma12g00250	NA	n/a	GO:0006457,GO:0003755
CG regions: Genes (excluding transposable elements in genes)	scaffold_12,CCGG,969951-969983									12	12	62	68	17	20	49	48	33.41	18	48	2.605	1.381	0.000116355	0.0172613	0.0194	0.0267	Zosma12g00700	NA	n/a	GO:0003677,GO:0003682
CG regions: Genes (excluding transposable elements in genes)	scaffold_13,CCGG,308496-308528									0	0	16	6	0	0	13	4	4.21	0	8	67.662	6.08	0.000540406	0.0450994	0.1967	0.0672	Zosma13g00310	NA	n/a	GO:0000166,GO:0003676
CG regions: Genes (excluding transposable elements in genes)	scaffold_1445,CCGG,7268-7300									4629	3618	15007	16897	6501	6115	11837	11829	9070.39	6308	11833	1.875	0.907	8.68172e-61	4.78189e-57	0.0013	0.0016	Zosma1445g00020	NA	n/a	NA
CG regions: Genes (excluding transposable elements in genes)	scaffold_145,CCGG,378798-378830									48	42	167	180	67	71	132	126	99.03	69	129	1.863	0.898	2.59381e-05	0.00742003	0.0088	0.0122	Zosma145g00290	NA	n/a	GO:0016020,GO:0055085,GO:0015116,GO:0008272,GO:0016021,GO:0008271
CG regions: Genes (excluding transposable elements in genes)	scaffold_15,CCGG,726244-726276									16	14	68	68	22	24	54	48	36.84	23	51	2.189	1.13	0.000771075	0.0482623	0.018	0.0245	Zosma15g01160	NA	n/a	GO:0005515
CG regions: Genes (excluding transposable elements in genes)	scaffold_161,CCGG,270566-270598									0	2	16	15	0	3	13	11	6.63	2	12	7.001	2.808	0.00039766	0.037764	0.0191	0.0292	Zosma161g00650	NA	n/a	NA
CG regions: Genes (excluding transposable elements in genes)	scaffold_165,CCGG,392537-392569									0	0	13	7	0	0	10	5	3.79	0	8	61.072	5.932	0.000473653	0.0427686	0.1306	0.0866	Zosma165g00450	NA	n/a	GO:0003677,GO:0016787,GO:0005524,GO:0004003
CG regions: Genes (excluding transposable elements in genes)	scaffold_166,CCGG,230400-230432									5	3	44	50	7	5	35	35	20.45	6	35	5.595	2.484	6.32581e-07	0.000497751	0.0278	0.0406	Zosma166g00510	NA	n/a	GO:0010181,GO:0055114,GO:0016491
CG regions: Genes (excluding transposable elements in genes)	scaffold_169,CCGG,182439-182471									0	0	9	14	0	0	7	10	4.22	0	8	68.933	6.107	0.000119087	0.0172613	0.0801	0.0618	Zosma169g00150	NA	n/a	GO:0005515,GO:0005488,GO:0004842
CG regions: Genes (excluding transposable elements in genes)	scaffold_16,CCGG,391443-391475									0	0	10	17	0	0	8	12	4.95	0	10	80.709	6.335	2.18522e-05	0.00742003	0.0536	0.0421	Zosma16g00610	NA	n/a	GO:0006506,GO:0008152,GO:0016740,GO:0005789,GO:0003824
CG regions: Genes (excluding transposable elements in genes)	scaffold_170,CCGG,173384-173416									0	0	38	55	0	0	30	39	17.12	0	34	275.654	8.107	3.77526e-13	1.03971e-09	0.0371	0.0435	Zosma170g00240	NA	n/a	GO:0016020,GO:0006810,GO:0055085,GO:0005215
CG regions: Genes (excluding transposable elements in genes)	scaffold_179,CCGG,258303-258335									4	0	16	36	6	0	13	25	10.86	3	19	6.063	2.6	0.000219619	0.0251483	0.0626	0.0367	Zosma179g00330	NA	n/a	GO:0005488
CG regions: Genes (excluding transposable elements in genes)	scaffold_182,CCGG,263429-263461									0	0	10	7	0	0	8	5	3.2	0	6	51.74	5.693	0.000709456	0.04652	0.0838	0.131	Zosma182g00400	NA	n/a	GO:0006810,GO:0055085,GO:0005524,GO:0000166,GO:0042626,GO:0016021,GO:0017111,GO:0016887
CG regions: Genes (excluding transposable elements in genes)	scaffold_189,CCGG,339525-339557									22	23	84	99	31	39	66	69	51.33	35	68	1.957	0.968	0.000642242	0.0453883	0.0134	0.0185	Zosma189g00640	NA	n/a	NA
CG regions: Genes (excluding transposable elements in genes)	scaffold_192,CCGG,229868-229900									0	0	35	32	0	0	28	22	12.5	0	25	200.462	7.647	1.09551e-10	1.50852e-07	0.0346	0.0425	Zosma192g00510	NA	n/a	GO:0004252,GO:0005515,GO:0016021
CG regions: Genes (excluding transposable elements in genes)	scaffold_193,CCGG,229892-229924									2	0	14	28	3	0	11	20	8.36	2	16	9.424	3.236	5.1651e-05	0.00981013	0.0449	0.029	Zosma193g00430	NA	n/a	GO:0005524,GO:0005515,GO:0004386,GO:0008026,GO:0003676
CG regions: Genes (excluding transposable elements in genes)	scaffold_1983,CCGG,4842-4874									0	0	9	9	0	0	7	6	3.35	0	6	54.497	5.768	0.000616286	0.0453883	0.0978	0.1146	Zosma1983g00010	NA	n/a	NA
CG regions: Genes (excluding transposable elements in genes)	scaffold_205,CCGG,76250-76282									37	26	125	164	52	44	99	115	77.33	48	107	2.213	1.146	4.32205e-06	0.00170042	0.0123	0.014	Zosma205g00150	NA	n/a	NA
CG regions: Genes (excluding transposable elements in genes)	scaffold_20,CCGG,957325-957357									11	8	65	48	15	14	51	34	28.46	14	42	2.888	1.53	0.000370218	0.0364136	0.036	0.0312	Zosma20g01400	NA	n/a	GO:0020037
CG regions: Genes (excluding transposable elements in genes)	scaffold_225,CCGG,169443-169475									40	28	117	149	56	47	92	104	75.02	52	98	1.889	0.918	0.000186287	0.0228015	0.0118	0.0143	Zosma225g00160	NA	n/a	NA
CG regions: Genes (excluding transposable elements in genes)	scaffold_23,CCGG,660508-660540									29	30	100	164	41	51	79	115	71.28	46	97	2.135	1.094	0.000158238	0.0207517	0.021	0.0148	Zosma23g00790	NA	n/a	GO:0004252,GO:0006508,GO:0005524,GO:0000166,GO:0017111,GO:0006515,GO:0004176
CG regions: Genes (excluding transposable elements in genes)	scaffold_252,CCGG,52909-52941									0	0	10	9	0	0	8	6	3.55	0	7	57.505	5.846	0.000266874	0.0282681	0.0544	0.0998	Zosma252g00120	NA	n/a	GO:0005515,GO:0005524,GO:0004386,GO:0008026,GO:0003676
CG regions: Genes (excluding transposable elements in genes)	scaffold_25,CCGG,627829-627861									86	74	289	313	121	125	228	219	173.23	123	224	1.819	0.863	2.98989e-07	0.000274472	0.0062	0.0085	Zosma25g01000	NA	n/a	GO:0006457,GO:0005524,GO:0031072,GO:0051082,GO:0009408
CG regions: Genes (excluding transposable elements in genes)	scaffold_27,CCGG,215586-215618									0	0	8	13	0	0	6	9	3.85	0	8	63.013	5.978	0.000200221	0.0234642	0.0758	0.0782	Zosma27g00440	NA	n/a	GO:0005515,GO:0005737
CG regions: Genes (excluding transposable elements in genes)	scaffold_282,CCGG,217030-217062									3	2	22	25	4	3	17	18	10.61	4	18	4.435	2.149	0.000294431	0.0305987	0.0192	0.0346	Zosma282g00180	NA	n/a	NA
CG regions: Genes (excluding transposable elements in genes)	scaffold_286,CCGG,46822-46854									73	80	228	271	103	135	180	190	151.82	119	185	1.566	0.648	0.000635136	0.0453883	0.009	0.0093	Zosma286g00030	NA	n/a	NA
CG regions: Genes (excluding transposable elements in genes)	scaffold_294,CCGG,176709-176741									15	9	67	57	21	15	53	40	32.26	18	46	2.51	1.328	0.000521139	0.0441605	0.0268	0.0276	Zosma294g00260	NA	1,3-beta-glucan synthase	GO:0016020,GO:0006075,GO:0003843,GO:0000148
CG regions: Genes (excluding transposable elements in genes)	scaffold_2,CCGG,1744456-1744488									5	7	38	60	7	12	30	42	22.71	10	36	3.868	1.951	4.87027e-05	0.00958051	0.0375	0.0381	Zosma2g02380	NA	n/a	GO:0006810,GO:0005643
CG regions: Genes (excluding transposable elements in genes)	scaffold_2,CCGG,829410-829442									0	4	21	41	0	7	17	29	13.01	4	23	7.087	2.825	4.25915e-05	0.00958051	0.0623	0.0424	Zosma2g01040	NA	n/a	GO:0008152,GO:0003824
CG regions: Genes (excluding transposable elements in genes)	scaffold_307,CCGG,70183-70215									0	0	11	7	0	0	9	5	3.39	0	7	54.862	5.778	0.000681125	0.0456601	0.1109	0.1136	Zosma307g00120	NA	n/a	GO:0004674,GO:0005524,GO:0005515,GO:0004672,GO:0006468,GO:0016772
CG regions: Genes (excluding transposable elements in genes)	scaffold_311,CCGG,113057-113089									0	0	12	12	0	0	9	8	4.47	0	8	72.323	6.176	6.69651e-05	0.0111771	0.0659	0.055	Zosma311g00040	NA	n/a	GO:0016020,GO:0006810,GO:0055085,GO:0016021,GO:0022857,GO:0022891,GO:0005215
CG regions: Genes (excluding transposable elements in genes)	scaffold_31,CCGG,17824-17856									0	2	27	14	0	3	21	10	8.62	2	16	9.303	3.218	0.000123787	0.0174825	0.065	0.0289	Zosma31g00080	NA	Nine-cis-epoxycarotenoid dioxygenase 3	GO:0045549
CG regions: Genes (excluding transposable elements in genes)	scaffold_33,CCGG,868909-868941									0	0	12	16	0	0	9	11	5.17	0	10	83.948	6.391	8.72888e-06	0.00320524	0.0327	0.0387	Zosma33g01310	NA	Photosystem I reaction center subunit psaK	GO:0009768,GO:0016168,GO:0009522
CG regions: Genes (excluding transposable elements in genes)	scaffold_340,CCGG,146767-146799									51	41	150	168	72	69	118	118	94.21	70	118	1.671	0.741	0.000568236	0.0453883	0.0089	0.0126	Zosma340g00190	NA	n/a	NA
CG regions: Genes (excluding transposable elements in genes)	scaffold_357,CCGG,39967-39999									34	33	155	187	48	56	122	131	89.17	52	126	2.457	1.297	2.16412e-08	2.38399e-05	0.0099	0.0129	Zosma357g00010	NA	n/a	NA
CG regions: Genes (excluding transposable elements in genes)	scaffold_35,CCGG,759774-759806									109	84	267	323	153	142	211	226	182.94	148	218	1.478	0.563	0.000639963	0.0453883	0.0064	0.0082	Zosma35g00850	NA	n/a	GO:0006397
CG regions: Genes (excluding transposable elements in genes)	scaffold_385,CCGG,80817-80849									5	8	41	48	7	14	32	34	21.62	10	33	3.264	1.707	0.000193583	0.0231794	0.0297	0.04	Zosma385g00040	NA	n/a	GO:0005524,GO:0006310,GO:0008026,GO:0003676
CG regions: Genes (excluding transposable elements in genes)	scaffold_38,CCGG,431336-431368									0	0	11	12	0	0	9	8	4.27	0	8	69.273	6.114	0.000103484	0.0162855	0.0733	0.0613	Zosma38g00640	NA	n/a	GO:0006396,GO:0003723,GO:0008173
CG regions: Genes (excluding transposable elements in genes)	scaffold_38,CCGG,755946-755978									7	11	61	77	10	19	48	54	32.61	14	51	3.657	1.871	1.58463e-06	0.000969793	0.023	0.0269	Zosma38g01250	NA	n/a	GO:0006810,GO:0005622,GO:0005215
CG regions: Genes (excluding transposable elements in genes)	scaffold_38,CCGG,796057-796089									0	0	13	6	0	0	10	4	3.61	0	7	58.241	5.864	0.000753101	0.0482335	0.1538	0.0985	Zosma38g01310	NA	n/a	GO:0005515
CG regions: Genes (excluding transposable elements in genes)	scaffold_38,CCGG,804085-804117									0	0	8	9	0	0	6	6	3.15	0	6	51.441	5.685	0.000491076	0.0432492	0.0479	0.1322	Zosma38g01340	NA	n/a	GO:0007031,GO:0005524,GO:0000166,GO:0017111,GO:0005777
CG regions: Genes (excluding transposable elements in genes)	scaffold_391,CCGG,115244-115276									11	10	53	78	15	17	42	55	32.19	16	48	2.984	1.577	4.51958e-05	0.00958051	0.0253	0.0274	Zosma391g00190	NA	n/a	GO:0009058,GO:0003824,GO:0030170
CG regions: Genes (excluding transposable elements in genes)	scaffold_39,CCGG,721476-721508									24	32	119	174	34	54	94	122	75.87	44	108	2.493	1.318	2.87397e-06	0.00131915	0.0188	0.0142	Zosma39g00650	NA	n/a	NA
CG regions: Genes (excluding transposable elements in genes)	scaffold_39,CCGG,97699-97731									20	14	83	87	28	24	65	61	44.53	26	63	2.417	1.274	3.38786e-05	0.00811319	0.0144	0.0206	Zosma39g00100	NA	n/a	GO:0005524,GO:0004674,GO:0004672,GO:0006468,GO:0016772
CG regions: Genes (excluding transposable elements in genes)	scaffold_3,CCGG,743889-743921									2	0	13	19	3	0	10	13	6.59	2	12	7.228	2.854	0.000311565	0.0317796	0.021	0.0287	Zosma3g01230	NA	n/a	GO:0005515,GO:0005488
CG regions: Genes (excluding transposable elements in genes)	scaffold_41,CCGG,367411-367443									0	0	10	15	0	0	8	11	4.6	0	10	74.901	6.227	4.86859e-05	0.00958051	0.0631	0.0502	Zosma41g00570	NA	n/a	GO:0043565,GO:0006367
CG regions: Genes (excluding transposable elements in genes)	scaffold_43,CCGG,752025-752057									23	12	93	72	32	20	73	50	44.09	26	62	2.306	1.205	0.000502533	0.0432492	0.0262	0.0208	Zosma43g00950	NA	n/a	GO:0004674,GO:0005524,GO:0004672,GO:0006468,GO:0016772
CG regions: Genes (excluding transposable elements in genes)	scaffold_46,CCGG,198774-198806									21	25	113	88	29	42	89	62	55.62	36	76	2.113	1.079	0.000639258	0.0453883	0.0233	0.0175	Zosma46g00090	NA	n/a	GO:0005515,GO:0016773,GO:0005488,GO:0016772
CG regions: Genes (excluding transposable elements in genes)	scaffold_46,CCGG,439886-439918									0	0	9	8	0	0	7	6	3.17	0	6	51.564	5.688	0.000565611	0.0453883	0.061	0.1316	Zosma46g00280	NA	n/a	NA
CG regions: Genes (excluding transposable elements in genes)	scaffold_46,CCGG,672444-672476									14	14	105	183	20	24	83	128	63.56	22	106	4.891	2.29	2.74899e-11	5.04714e-08	0.0254	0.0156	Zosma46g00500	NA	n/a	GO:0005515
CG regions: Genes (excluding transposable elements in genes)	scaffold_46,CCGG,737602-737634									47	57	191	270	66	96	151	189	125.5	81	170	2.114	1.08	3.5678e-06	0.00151165	0.0149	0.0105	Zosma46g00600	NA	n/a	GO:0016787
CG regions: Genes (excluding transposable elements in genes)	scaffold_486,CCGG,53898-53930									5	2	18	54	7	3	14	38	15.6	5	26	4.822	2.27	0.00081458	0.0498523	0.0993	0.0448	Zosma486g00140	NA	n/a	GO:0005634,GO:0003677
CG regions: Genes (excluding transposable elements in genes)	scaffold_49,CCGG,767284-767316									43	30	138	133	60	51	109	93	78.26	56	101	1.803	0.85	0.000499939	0.0432492	0.0123	0.014	Zosma49g01180	NA	n/a	GO:0016020
CG regions: Genes (excluding transposable elements in genes)	scaffold_51,CCGG,129661-129693									75	60	263	231	105	101	207	162	143.97	103	184	1.78	0.832	6.37566e-05	0.0109741	0.0117	0.0097	Zosma51g00050	NA	n/a	GO:0030554
CG regions: Genes (excluding transposable elements in genes)	scaffold_53,CCGG,613726-613758									14	14	55	81	20	24	43	57	35.85	22	50	2.325	1.217	0.000628812	0.0453883	0.0227	0.025	Zosma53g00940	NA	n/a	NA
CG regions: Genes (excluding transposable elements in genes)	scaffold_55,CCGG,132968-133000									40	29	147	159	56	49	116	111	83.11	52	114	2.147	1.102	2.13789e-06	0.0010705	0.0098	0.0135	Zosma55g00180	NA	n/a	GO:0005515
CG regions: Genes (excluding transposable elements in genes)	scaffold_56,CCGG,687745-687777									77	64	226	256	108	108	178	179	143.45	108	178	1.652	0.724	5.37024e-05	0.00985975	0.0067	0.0097	Zosma56g01580	NA	n/a	GO:0046872,GO:0005507,GO:0000166,GO:0019829,GO:0016021,GO:0006812,GO:0030001,GO:0006825
CG regions: Genes (excluding transposable elements in genes)	scaffold_5,CCGG,207444-207476									0	0	15	16	0	0	12	11	5.76	0	12	93.012	6.539	1.78354e-06	0.000982376	0.0179	0.0321	Zosma5g00290	NA	Malonyl-CoA synthetase	GO:0008152,GO:0003824
CG regions: Genes (excluding transposable elements in genes)	scaffold_63,CCGG,358714-358746									0	0	8	8	0	0	6	6	2.98	0	6	48.53	5.601	0.000807672	0.0498523	0.0623	0.1524	Zosma63g00280	NA	n/a	GO:0005524,GO:0004386,GO:0008026,GO:0003676
CG regions: Genes (excluding transposable elements in genes)	scaffold_63,CCGG,696978-697010									36	28	113	161	51	47	89	113	74.93	49	101	2.06	1.043	5.67254e-05	0.0100788	0.0144	0.0143	Zosma63g00700	NA	n/a	GO:0006886,GO:0030117,GO:0005515,GO:0005198,GO:0016192
CG regions: Genes (excluding transposable elements in genes)	scaffold_66,CCGG,302231-302263									0	0	6	18	0	0	5	13	4.33	0	9	71.036	6.15	0.000228289	0.0251483	0.1403	0.0562	Zosma66g00210	NA	n/a	GO:0030554
CG regions: Genes (excluding transposable elements in genes)	scaffold_70,CCGG,308506-308538									0	0	8	12	0	0	6	8	3.68	0	7	60.148	5.91	0.000224653	0.0251483	0.063	0.0885	Zosma70g00330	NA	n/a	GO:0005515
CG regions: Genes (excluding transposable elements in genes)	scaffold_72,CCGG,50237-50269									23	14	71	89	32	24	56	62	43.57	28	59	2.089	1.063	0.000583809	0.0453883	0.0158	0.021	Zosma72g00070	NA	n/a	GO:0046872,GO:0005515,GO:0003676
CG regions: Genes (excluding transposable elements in genes)	scaffold_79,CCGG,630096-630128									0	0	11	11	0	0	9	8	4.09	0	8	66.349	6.052	7.95229e-05	0.0128827	0.0415	0.0686	Zosma79g00720	NA	Acetate--CoA ligase	GO:0019427,GO:0003987,GO:0008152,GO:0016208,GO:0003824
CG regions: Genes (excluding transposable elements in genes)	scaffold_81,CCGG,543258-543290									11	10	52	70	15	17	41	49	30.59	16	45	2.784	1.477	0.000112128	0.0171555	0.023	0.029	Zosma81g01110	NA	n/a	GO:0004175,GO:0019773,GO:0006511,GO:0051603,GO:0004298,GO:0005839
CG regions: Genes (excluding transposable elements in genes)	scaffold_82,CCGG,634755-634787									10	11	43	77	14	19	34	54	30.11	16	44	2.715	1.441	0.000640016	0.0453883	0.0368	0.0295	Zosma82g00940	NA	n/a	GO:0005634,GO:0005515,GO:0003676
CG regions: Genes (excluding transposable elements in genes)	scaffold_84,CCGG,260020-260052									40	35	153	153	56	59	121	107	85.78	58	114	1.974	0.981	2.37776e-05	0.00742003	0.0105	0.0133	Zosma84g00310	NA	Transportin-3 homolog, ARM repeat superfamily protein	GO:0005488
CG regions: Genes (excluding transposable elements in genes)	scaffold_85,CCGG,379253-379285									0	4	17	28	0	7	13	20	9.94	4	16	5.202	2.379	0.000387503	0.0374451	0.0383	0.0324	Zosma85g00860	NA	n/a	GO:0003677,GO:0006355,GO:0043565,GO:0003700
CG regions: Genes (excluding transposable elements in genes)	scaffold_86,CCGG,8044-8076									33	36	143	146	46	61	113	102	80.55	54	108	2.019	1.014	2.92001e-05	0.00765389	0.0117	0.0138	Zosma86g00010	NA	n/a	GO:0005515,GO:0008171,GO:0008168,GO:0046983
CG regions: Genes (excluding transposable elements in genes)	scaffold_88,CCGG,463925-463957									0	0	8	13	0	0	6	9	3.85	0	8	63.039	5.978	0.000168982	0.0216454	0.0645	0.0782	Zosma88g00440	NA	n/a	GO:0033743,GO:0055114
CG regions: Genes (excluding transposable elements in genes)	scaffold_8,CCGG,1069259-1069291									59	56	201	204	83	95	159	143	119.71	89	151	1.702	0.767	0.00015417	0.0207114	0.0091	0.0109	Zosma8g01490	NA	n/a	NA
CG regions: Genes (excluding transposable elements in genes)	scaffold_8,CCGG,1218444-1218476									0	2	15	14	0	3	12	10	6.25	2	11	6.553	2.712	0.000766081	0.0482623	0.0206	0.0314	Zosma8g01780	NA	DNA-directed RNA polymerase	GO:0003899,GO:0003677,GO:0006351
CG regions: Genes (excluding transposable elements in genes)	scaffold_8,CCGG,527143-527175									0	0	7	13	0	0	6	9	3.66	0	8	59.981	5.906	0.000260925	0.0281799	0.0726	0.0888	Zosma8g00680	NA	n/a	NA
CG regions: Genes (excluding transposable elements in genes)	scaffold_8,CCGG,641107-641139									58	38	171	196	81	64	135	137	104.44	72	136	1.853	0.89	3.05711e-05	0.00765389	0.0096	0.0118	Zosma8g00830	NA	n/a	GO:0003677,GO:0005634,GO:0006355,GO:0009725,GO:0046983
CG regions: Genes (excluding transposable elements in genes)	scaffold_8,CCGG,952681-952713									2	0	11	20	3	0	9	14	6.37	2	12	6.991	2.806	0.000650994	0.0453883	0.0356	0.0295	Zosma8g01350	NA	n/a	GO:0003723
CG regions: Genes (excluding transposable elements in genes)	scaffold_95,CCGG,144158-144190									0	0	19	16	0	0	15	11	6.55	0	13	105.171	6.717	8.21594e-07	0.000565667	0.0317	0.0282	Zosma95g00200	NA	n/a	NA
CG regions: Genes (excluding transposable elements in genes)	scaffold_206,CCGG,173768-173800									6	5	0	2	8	8	0	1	4.57	8	0	0.101	-3.312	0.000679781	0.0456601	0.1011	0.1915	Zosma206g00110	NA	n/a	GO:0005515
