## Supplementary Table S11 for "The seagrass methylome memorizes heat stress and is associated with variation in stress performance among clonal shoots"

### Sheet: REVIGO(2)
term_ID	description	frequency	log10 p-value	uniqueness	dispensability	representative	eliminated
GO:0006083	acetate metabolic process	0.009%	-2.284	0.716	0	6083	0
GO:0006825	copper ion transport	0.069%	-1.8356	0.886	0	6825	0
GO:0008150	biological_process	100.000%	-2.3098	1	0	8150	0
GO:0006457	protein folding	0.764%	-2.1079	0.876	0.031	6457	0
GO:0042026	protein refolding	0.039%	-1.6198	0.886	0.034	42026	0
GO:0007031	peroxisome organization	0.147%	-1.8794	0.882	0.038	7031	0
GO:0035383	thioester metabolic process	0.151%	-2.284	0.647	0.052	35383	0
GO:0006515	misfolded or incompletely synthesized protein catabolic process	0.069%	-1.8928	0.821	0.06	6515	0
GO:0009768	photosynthesis, light harvesting in photosystem I	0.095%	-1.8928	0.799	0.061	9768	0
GO:0009765	photosynthesis, light harvesting	0.160%	-1.341	0.796	0.785	9768	1
GO:0042157	lipoprotein metabolic process	0.199%	-1.5575	0.848	0.089	42157	0
GO:0006497	protein lipidation	0.147%	-1.5575	0.666	0.211	6497	0
GO:0042158	lipoprotein biosynthetic process	0.147%	-1.5575	0.674	0.952	6497	1
GO:0006506	GPI anchor biosynthetic process	0.095%	-1.5575	0.417	0.966	6497	1
GO:0072348	sulfur compound transport	0.147%	-1.5436	0.836	0.275	72348	0
GO:0034033	purine nucleoside bisphosphate biosynthetic process	0.047%	-1.7033	0.435	0.285	34033	0
GO:0033866	nucleoside bisphosphate biosynthetic process	0.047%	-1.7033	0.437	0.95	34033	1
GO:0033875	ribonucleoside bisphosphate metabolic process	0.069%	-1.3635	0.454	0.999	34033	1
GO:0034030	ribonucleoside bisphosphate biosynthetic process	0.047%	-1.7033	0.435	1	34033	1
GO:0034032	purine nucleoside bisphosphate metabolic process	0.069%	-1.3635	0.454	0.974	34033	1
GO:0008272	sulfate transport	0.078%	-1.5436	0.829	0.422	8272	0
GO:0033865	nucleoside bisphosphate metabolic process	0.069%	-1.3635	0.536	0.554	33865	0
GO:0046474	glycerophospholipid biosynthetic process	0.319%	-1.5229	0.471	0.613	46474	0
GO:0006661	phosphatidylinositol biosynthetic process	0.134%	-1.5575	0.49	0.872	46474	1
GO:0035384	thioester biosynthetic process	0.082%	-2.284	0.529	0.617	35384	0
GO:0006637	acyl-CoA metabolic process	0.151%	-2.284	0.453	0.954	35384	1
GO:0071616	acyl-CoA biosynthetic process	0.082%	-2.284	0.451	0.954	35384	1
GO:0006085	acetyl-CoA biosynthetic process	0.056%	-2.284	0.46	0.973	35384	1
GO:0006084	acetyl-CoA metabolic process	0.108%	-2.284	0.461	0.973	35384	1
GO:0019427	acetyl-CoA biosynthetic process from acetate	0.004%	-2.284	0.474	0.756	35384	1
